# Evaluating the Performance of the Astral Mass Analyzer for Quantitative Proteomics Using Data Independent Acquisition

**DOI:** 10.1101/2023.06.03.543570

**Authors:** Lilian R. Heil, Eugen Damoc, Tabiwang N. Arrey, Anna Pashkova, Eduard Denisov, Johannes Petzoldt, Amelia C. Peterson, Chris Hsu, Brian C. Searle, Nicholas Shulman, Michael Riffle, Brian Connolly, Brendan X. MacLean, Philip M. Remes, Michael W. Senko, Hamish I. Stewart, Christian Hock, Alexander A. Makarov, Daniel Hermanson, Vlad Zabrouskov, Christine C. Wu, Michael J. MacCoss

## Abstract

We evaluate the quantitative performance of the newly released Asymmetric Track Lossless (Astral) analyzer. Using data independent acquisition, the Thermo Scientific™ Orbitrap™ Astral™ mass spectrometer quantifies 5 times more peptides per unit time than state-of-the-art Thermo Scientific™ Orbitrap™ mass spectrometers, which have long been the gold standard for high resolution quantitative proteomics. Our results demonstrate that the Orbitrap Astral mass spectrometer can produce high quality quantitative measurements across a wide dynamic range. We also use a newly developed extra-cellular vesicle enrichment protocol to reach new depths of coverage in the plasma proteome, quantifying over 5,000 plasma proteins in a 60-minute gradient with the Orbitrap Astral mass spectrometer.
