## Supplemental tables for "Evaluating the Performance of the Astral Mass Analyzer for Quantitative Proteomics Using Data Independent Acquisition"

### Sheet: Title Page
	Supporting information: Evaluating the performance of the Astral mass analyzer for quantitative proteomics using data independent acquisition
	Lilian R. Heil1, Eugen Damoc2, Tabiwang N. Arrey2, Anna Pashkova2, Eduard Denisov2, Johannes Petzoldt2, Amelia Peterson2, Chris Hsu1, Christine C. Wu1, Brian C. Searle3,4, Nicholas Shulman1, Michael Riffle1, Brian Connolly1, Brendan X. McLean1, Philip M. Remes5, Michael Senko5, Hamish Stewart2, Christian Hock2, Alexander Makarov2, Vlad Zabrouskov5, Michael J. MacCoss1,*
	1 Department of Genome Sciences, University of Washington, 3720 15th Street NE, Seattle, Washington 98195, United States
	2 Thermo Fisher Scientific, Hanna-Kunath Ste. 11, Bremen, Germany
	3 Pelotonia Institute for Immuno-Oncology, The Ohio State University Comprehensive Cancer Center, Columbus, Ohio 43210, United States
	4 Department of Biomedical Informatics, The Ohio State University, Columbus, Ohio 43210, United States
	5 Thermo Fisher Scientific, 355 River Oaks Parkway, San Jose, California 95134, United States
	*Corresponding author, maccoss@uw.edu
	Table S1: Summary of LC-MS/MS runs
	Table S2: Summary of peptide detections in matrix matched calibration curve

### Sheet: Table S1
File prefix	Sample	Analyzer	Normalized AGC Target	Maximum injection time	Isolation Window	Mass range	Column	Gradient length (min)	Data location
20230403_OLEP08_EV_1ug_MB_30min_AS_10ms_4Th_	EV plasma	Astral	5	10 ms	4 Th	380-980	110 cm	30	https://panoramaweb.org/AstralBenchmarking.url
20230403_OLEP08_EV_1ug_MB_30min_AS_3p5ms_2Th_	EV plasma	Astral	5	3.5 ms	2 Th	380-980	110 cm	30	https://panoramaweb.org/AstralBenchmarking.url
20230403_OLEP08_TP_1ug_MB_30min_AS_10ms_4Th_	Total plasma	Astral	5	10 ms	4 Th	380-980	110 cm	30	https://panoramaweb.org/AstralBenchmarking.url
20230403_OLEP08_TP_1ug_MB_30min_AS_3p5ms_2Th_	Total plasma	Astral	5	3.5 ms	2 Th	380-980	110 cm	30	https://panoramaweb.org/AstralBenchmarking.url
20230404_OLEP08_EV_1ug_MB_60min_AS_15ms_4Th_	EV plasma	Astral	5	15 ms	4 Th	380-980	110 cm	60	https://panoramaweb.org/AstralBenchmarking.url
20230404_OLEP08_EV_1ug_MB_60min_AS_dDIA_15ms_2Th_	EV plasma	Astral	5	15 ms	2 Th	300 Th dDIA	110 cm	60	https://panoramaweb.org/AstralBenchmarking.url
20230404_OLEP08_TP_1ug_MB_30min_AS_dDIA_20ms_4Th_	Total plasma	Astral	5	20 ms	4 Th	300 Th dDIA	110 cm	30	https://panoramaweb.org/AstralBenchmarking.url
20230404_OLEP08_TP_1ug_MB_60min_AS_15ms_4Th_	Total plasma	Astral	5	15 ms	4 Th	380-980	110 cm	60	https://panoramaweb.org/AstralBenchmarking.url
20230404_OLEP08_TP_1ug_MB_60min_AS_dDIA_15ms_2Th_	Total plasma	Astral	5	15 ms	2 Th	300 Th dDIA	110 cm	60	https://panoramaweb.org/AstralBenchmarking.url
20230405_OLEP08_EV_1ug_MB_30min_AS_dDIA_20ms_4Th_	EV plasma	Astral	5	20 ms	4 Th	300 Th dDIA	110 cm	30	https://panoramaweb.org/AstralBenchmarking.url
20230405_OLEP08_EV_1ug_MB_60min_AS_23ms_2Th_ChrLib_	EV plasma	Astral	5	23 ms	2 Th	100 Th GPF	110 cm	60	https://panoramaweb.org/AstralBenchmarking.url
20230406_OLEP08_MMCC_1ug_MB_24min_AS_10ms_4Th_	MMCC	Astral	5	10 ms	4 Th	380-980	110 cm	24	https://panoramaweb.org/AstralBenchmarking.url
20230406_OLEP08_MMCC_1ug_MB_24min_AS_3p5ms_2Th_	MMCC	Astral	5	3.5 ms	2 Th	380-980	110 cm	24	https://panoramaweb.org/AstralBenchmarking.url
20230406_OLEP08_MMCC_1ug_MB_24min_AS_dDIA_10ms_2Th_	MMCC	Astral	5	10 ms	2 Th	300 Th dDIA	110 cm	24	https://panoramaweb.org/AstralBenchmarking.url
20230406_OLEP08_MMCC_1ug_MB_24min_OT_75Th_23ms_2Th_	MMCC	Orbitrap	8	23 ms	2 Th	500-575	110 cm	24	https://panoramaweb.org/AstralBenchmarking.url
20230410_OLEP08_HeLa_1ug_MB_24min_AS_23ms_2Th_ChrLib_	1 µg HeLa	Astral	5	23 ms	2 Th	100 Th GPF	110 cm	24	https://panoramaweb.org/AstralBenchmarking.url
20230410_OLEP08_HeLa_1ug_MB_24min_OT_23ms_2Th_ChrLib_	1 µg HeLa	Orbitrap	8	23 ms	2 Th	100 Th GPF	110 cm	24	https://panoramaweb.org/AstralBenchmarking.url
210520_hela_chrlib_	1 µg HeLa	Orbitrap	8	54 ms	4 Th	100 Th GPF	Laser pulled, 30 cm	90	https://panoramaweb.org/dynamicDIA.url
20210906_LRH_MMCC_Static_	MMCC	Orbitrap	8	22 ms	8 Th	400-1000	Laser pulled, 30 cm	90	https://panoramaweb.org/dynamicDIA.url
	MMCC: Matrix-matched calibration curve of HeLa into SILAC labeled HeLa					GPF: 6 gas phase fraction runs, each covering 100 Da range
	EV plasma: 1 ug EV enriched plasma					dDIA: dynamic DIA
	Total plasma: 1 ug of total plasma

### Sheet: Table S2
Method	Transitions	Detectable	Quantitative	10x dynamic range	50x dynamic range
Astral, 2 Th, 3.5 ms, DIA	All transitions	75448	46038	10067	659
Astral, 2 Th, 3.5 ms, DIA	LOQ optimized transitions	75448	58330	17454	1598
Astral, 4 Th, 10 ms, DIA	All transitions	70565	40061	9836	1029
Astral, 4 Th, 10 ms, DIA	LOQ optimized transitions	70565	52248	17958	2563
Astral, 2 Th, 10 ms, dDIA	All transitions	58115	33148	8153	663
Astral, 2 Th, 10 ms, dDIA	LOQ optimized transitions	58115	43834	15016	1565
Orbitrap, 8 Th, 22 ms, DIA	All transitions	55981	40098	5865	777
Orbitrap, 8 Th, 22 ms, DIA	LOQ optimized transitions	55981	47671	10686	1948
